# Interrogation of cancer gene dependencies reveals novel paralog interactions of autosome and sex chromosome encoded genes

**DOI:** 10.1101/2021.05.21.445116

**Authors:** Anna Köferle, Andreas Schlattl, Alexandra Hörmann, Fiona Spreitzer, Alexandra Popa, Venu Thatikonda, Teresa Puchner, Sarah Oberndorfer, Corinna Wieshofer, Maja Corcokovic, Christoph Reiser, Simon Wöhrle, Johannes Popow, Mark Pearson, Barbara Mair, Ralph A. Neumüller

## Abstract

Genetic networks are characterized by extensive buffering. During tumour evolution, disruption of these functional redundancies can create *de novo* vulnerabilities that are specific to cancer cells. In this regard, paralog genes are of particular interest, as the loss of one paralog gene can render tumour cells dependent on a remaining paralog. To systematically identify cancer-relevant paralog dependencies, we searched for candidate dependencies using CRISPR screens and publicly available loss-of-function datasets. Our analysis revealed >2,000 potential candidate dependencies, several of which were subsequently experimentally validated. We provide evidence that *DNAJC15-DNAJC19, FAM50A-FAM50B* and *RPP25-RPP25L* are novel cancer relevant paralog dependencies. Importantly, our analysis also revealed unexpected redundancies between sex chromosome genes. We show that chrX- and chrY- encoded paralogs, as exemplified by *ZFX-ZFY, DDX3X-DDX3Y* and *EIF1AX-EIF1AY*, are functionally linked so that tumour cell lines from male patients with Y-chromosome loss become exquisitely dependent on the chrX-encoded gene. We therefore propose genetic redundancies between chrX- and chrY- encoded paralogs as a general therapeutic strategy for human tumours that have lost the Y-chromosome.
