## Supplementary Table 3 for "Interrogation of cancer gene dependencies reveals novel paralog interactions of autosome and sex chromosome encoded genes"

### Sheet: cell.line.STR.data
Result (compared to reference annotation)	Cell Line	Amelogenin
full match	SK-MEL-2	X,Y
full match	G-401	X,Y
near full match	KYSE-140	X
full match	TF-1	X,Y
unknown	COR-L23	X
full match	U-2 OS	X
full match	Raji	X,Y
full match	COLO 741	X
full match	NCI-H1650	X
full match	JJN-3	X
full match	TGW	X
full match	CAL-12T	X
full match	KASUMI-1	X
full match	MOLM-16	X
full match	HuP-T4	X
full match	PANC-1	X
full match	COLO 205	X
full match	SW403	X
near full match	KP-2	X
full match	LXF-289	X,Y
full match	CAL-120	X
full match	SUIT-2	X
full match	NCI-H1993	X
full match	SW 1088	X,Y
full match	SNU-216	X
full match	HCC70	X
	SNU-C1	X
full match	NCI-H1568	X
full match	DMS 114	X
full match	LS411N	X
full match	ACHN	X
full match	RL	X,Y
full match	HCC1187	X
full match	NCI-H2009	X
full match	NCI-H2009	X
full match	Pfeiffer	X,Y
full match	MV-4-11	X,Y
full match	NALM-6	X,Y
full match	SK-OV-3	X
full match	T-47D	X
full match	NCI-H2172	X
full match	SHP-77	X
full match	HCC1954	X
full match	NCI-H1650	X
full match	FU-OV-1	X
full match	GP2d	X
full match	COR-L105	X,Y
full match	Caov-3	X
full match	MHH-ES-1	X
full match	U-937	X
full match	ONS-76	X
full match	YD-8	X
full match	MDA-MB-468	X
full match	NCI-H28	X,Y
full match	SU-DHL-5	X
full match	KCL-22	X
full match	NCI-H1437	X
full match	DMS 53	X
full match	U-BLC1	X
full match	LK-2	X
full match	SNU-626	X,Y
full match	AsPC-1	X
full match	NCI-H1355	X
full match	MEL-HO	X
full match	U-2 OS	X
full match	HCC1395	X
full match	HCC1395	X
full match	PA-TU-8988S	X
full match	AMO-1	X
full match	NCI-H1373	X
full match	SW 1990	X
full match	SW 982	X
full match	HT-1197	X,Y
full match	SU-DHL-10	X,Y
full match	SK-HEP-1	X
near full match	LoVo	X,Y
full match	SU-DHL-8	X
full match	COR-L279	X,Y
full match	A-427	X,Y
full match	KYSE-520	X
near full match	PE/CA-PJ41 (clone D2)	X
full match	NCI-H2087	X
full match	U-87 MG	X
full match	NCI-H2009	X
full match	COLO-800	X,Y
full match	NCI-H196	X,Y
full match	Panc 08.13	X
near full match	NCI-H82	X
full match	SNU-8	X
full match	K-562	X
full match	COR-L105	X,Y
full match	SW480	X
full match	HuP-T3	X,Y
full match	HCC1806	X
full match	RKO	X
full match	93T449	X
full match	NCI-H1944	X
full match	HT55	X
full match	HCC-44	X
unknown	SNU-719	X,Y
full match	SNU-719	X,Y
full match	SNU-719	X,Y
full match	TYK-nu	X
full match	VCaP	X,Y
full match	MKN7	X
full match	A-498	X
full match	KP-4	X
full match	SK-MEL-2	X,Y
full match	SK-MEL-2	X,Y
full match	SK-MEL-2	X,Y
full match	L-363	X
full match	LU99	X
full match	KU812	X,Y
full match	HCC-95	X
full match	LOU-NH91	X
full match	SK-MEL-5	X
full match	SK-MEL-28	X,Y
full match	SW480	X
full match	COV318	X
full match	A-204	X
full match	DoTc2 4510	X
full match	HCC1395	X
full match	HCC1395	X
mismatch	HCC1395	X
full match	DLD-1	X,Y
full match	Calu-1	X
full match	AsPC-1	X
full match	T84	X
full match	CAL-120	X
full match	NCI-H1755	X
full match	ACHN	X
full match	MV-4-11	X,Y
full match	C-4 II	X
full match	Panc 08.13	X
full match	Panc 03.27	X
full match	BHY	X,Y
full match	NCI-H209	X,Y
full match	SNU-475	X,Y
unknown	HEC-1-A	X
full match	NCI-H322	X,Y
full match	FU-OV-1	X
full match	COR-L105	X,Y
full match	COR-L105	X,Y
full match	COR-L105	X,Y
full match	COR-L105	X,Y
full match	SNU-182	X,Y
full match	DLD-1	X,Y
full match	SW579	X
full match	BICR 56	X
full match	SU-DHL-4	X,Y
full match	CAL-51	X
full match	HT55	X
full match	MDA-MB-453	X
full match	T84	X
full match	KNS-62	X
full match	SH-4	X
full match	DMS 273	X
full match	5637	X,Y
full match	NCI-H1568	X
full match	NCI-N87	X,Y
full match	SNU-626	X,Y
full match	OPM-2	X
near full match	NCI-H1993	X
full match	LS1034	X,Y
full match	SK-CO-1	X,Y
full match	SU-DHL-4	X,Y
full match	U-251 MG	X,Y
full match	SU-DHL-4	X,Y
full match	KYSE-450	X
full match	FU-OV-1	X
full match	G-402	X
full match	Hs 746T	X,Y
full match	A-431	X
full match	NCI-H1666	X
full match	SW837	X
full match	PA-TU-8988T	X
full match	HT	X,Y
full match	JURL-MK1	X,Y
full match	DK-MG	X
full match	NCI-H2286	X
full match	EFO-27	X
full match	SK-N-SH	X
full match	EFE-184	X
full match	JMSU-1	X
unknown	23132/87	X,Y
near full match	SW480	X
full match	SNU-503	X
near full match	KYSE-30	X
full match	Panc 10.05	X
full match	Panc 02.03	X
full match	A549	X,Y
full match	RCM-1	X
full match	COR-L47	X,Y
full match	SHP-77	X
full match	NCI-H2170	X
full match	SK-N-AS	X
full match	HCC38	X
full match	SNU-449	X
near full match	RVH-421	X,Y
full match	T84	X
full match	IGR-1	X,Y
full match	HCC1187	X
full match	NCI-N87	X,Y
full match	OCI-AML3	X
full match	Malme-3M	X,Y
	KYSE-270	X,Y
	KYSE-270	X,Y
full match	PA-TU-8902	X
full match	SNU-719	X,Y
mismatch	VCaP	X,Y
full match	Caki-1	X
full match	NCI-H2228	X
full match	SW1417	X
full match	JEG-3	X,Y
full match	NCI-H2170	X
full match	HCC1954	X
full match	KP-N-YN	X,Y
full match	KP-3	X
full match	SK-MEL-2	X,Y
full match	COLO 201	X
full match	Caov-4	X
unknown	COR-L23	X
full match	DK-MG	X
full match	RPMI-7951	X
full match	EOL-1	X,Y
full match	OCI-AML2	X,Y
full match	YD-8	X
full match	NCI-H841	X,Y
full match	NCI-H1944	X
mismatch	ONCO-DG-1	X
full match	BxPC-3	X
full match	NCI-H727	X
full match	L-1236	X,Y
full match	RL	X,Y
full match	SW480	X
full match	A101D	X
full match	A-172	X,Y
full match	HCC1395	X
	NCI-H1993	X
full match	HCC-366	X
full match	HCC-366	X
full match	HCC1143	X
full match	HCC1143	X
full match	COLO 201	X
full match	T98G	X,Y
full match	RKO	X
full match	COLO 205	X
full match	HCC70	X
full match	NCI-H1581	X
	SNU-C1	X
full match	647-V	X,Y
full match	SW620	X
full match	HT	X,Y
full match	ARH-77	X
full match	Farage	X
full match	SW948	X
full match	PANC-1	X
full match	SNU-449	X
full match	HCC1500	X
full match	Panc 04.03	X
full match	SU-DHL-6	X
full match	NCI-H1666	X
full match	SNU-398	X,Y
full match	Daoy	X
full match	COR-L105	X,Y
full match	RH-41	X
full match	SCC-25	X
full match	MOLM-13	X,Y
full match	OCI-AML3	X
full match	LS513	X,Y
full match	NCI-H1703	X,Y
full match	697	X,Y
full match	MSTO-211H	X,Y
full match	NCI-H2066	X
full match	Capan-1	X
full match	KYO-1	X
full match	SW 1271	X
full match	DB	X,Y
full match	NCI-H460	X,Y
full match	UACC-893	X
mismatch	SK-HEP-1	X
full match	H4	X,Y
full match	PA-1	X
full match	Hs 578T	X
full match	HSC-3	X,Y
full match	NCI-H23	X
full match	NCI-H1568	X
unknown	NCI-N87	X,Y
full match	NCI-N87	X,Y
full match	NCI-N87	X,Y
full match	SNU-626	X,Y
full match	Pfeiffer	X,Y
full match	SNU-1	X,Y
full match	RERF-LC-Sq1	X
near full match	NCI-H1993	X
full match	NCI-H1838	X
full match	MEL-JUSO	X
full match	HEC-265	X
full match	TC-71	X,Y
full match	HCC-15	X,Y
full match	KNS-42	X
full match	HT-3	X
full match	NCI-H526	X,Y
full match	MHH-ES-1	X
full match	SU.86.86	X
full match	Ca Ski	X
full match	RERF-LC-MS	X,Y
near full match	OV-90	X
full match	MDA-MB-436	X
full match	HCC1937	X
full match	MOR/CPR	X
full match	LUDLU-1	X
full match	SK-N-SH	X
full match	A-375	X
full match	EFE-184	X
full match	EFE-184	X
full match	Calu-6	X
	NCI-H1693	X
full match	DMS 53	X
full match	NCI-H1048	X
full match	SNU-61	X
near full match	CCK-81	X
full match	NCI-H747	X,Y
full match	HCC4006	X
full match	SK-ES-1	X,Y
full match	NCI-H1568	X
full match	GP2d	X
full match	FU97	X
full match	HEC-6	X
full match	HGC-27	X
full match	UM-UC-6	X,Y
mismatch	OVISE	X,Y
full match	HCT 116	X,Y
full match	COLO-679	X
full match	RD	X
full match	94T778	X
full match	Hep G2	X,Y
full match	A-427	X,Y
full match	NCI-H2030	X
full match	HPAF-II	X
	NCI-H1568	X,X
	NCI-H1568	X
full match	SCC-9	X,Y
full match	CAMA-1	X
full match	HuP-T4	X
full match	DMS 273	X
near full match	NCI-H508	X
full match	MIA PaCa-2	X
full match	SNU-16	X
unknown	SNU-719	X,Y
full match	SNU-719	X,Y
full match	Capan-1	X
full match	JEG-3	X,Y
full match	THP-1	X,Y
full match	CAL-62	X
full match	A-498	X
full match	SK-MEL-2	X,Y
full match	COLO 201	X
full match	DLD-1	X,Y
full match	NCI-H1155	X
	LU99	X
full match	TOV-112D	X
full match	MCF7	X
full match	F-36P	X,Y
full match	NCI-H1792	X
full match	HCC-827	X
full match	SCC-4	X,Y
full match	HCT 116	X,Y
full match	EOL-1	X,Y
full match	COLO 829	X
full match	HCC1395	X
full match	HCC1395	X
full match	HCC1395	X
unknown	HCC1395	X
full match	NCI-N87	X,Y
full match	KATO III	X
full match	RMUG-S	X
full match	MKN7	X
full match	RKO	X
	SNU-C1	X,X
full match	647-V	X,Y
full match	COLO 320HSR	X
full match	VCaP	X,Y
full match	DU 145	X,Y
full match	SCaBER	X,Y
full match	A549	X,Y
full match	RPMI 8226	X,Y
unknown	HEC-1-A	X
full match	A-673	X
full match	DU4475	X
full match	NCI-H1666	X
full match	NCI-H1666	X
full match	OE21	X,Y
full match	LS513	X,Y
full match	COLO-680N	X
full match	NCI-H446	X,Y
near full match	MFE-280	X
full match	SU-DHL-4	X,Y
full match	COLO 201	X
full match	NCI-H2452	X,Y
full match	SU-DHL-5	X
full match	CAL-51	X
full match	CAMA-1	X
full match	COLO 320HSR	X
full match	JIMT-1	X
full match	DB	X,Y
full match	HEC-1-B	X
full match	SJCRH30	X,Y
full match	SW756	X
full match	NCI-N87	X,Y
full match	NCI-N87	X,Y
full match	SNU-626	X,Y
full match	Calu-1	X
full match	ES-2	X
full match	Hep 3B2.1-7	X
near full match	NCI-H1993	X
full match	MFE-296	X
full match	HCC-15	X,Y
full match	NCI-H520	X
full match	MDA-MB-361	X
full match	NCI-H522	X
full match	LN-18	X,Y
full match	NCI-H1048	X
full match	RCH-ACV	X
full match	NCI-H2228	X
full match	SK-CO-1	X,Y
full match	CMK	X,Y
full match	HCT 116	X,Y
full match	EFE-184	X
full match	JMSU-1	X
near full match	23132/87	X,Y
full match	NCI-H23	X
full match	LU99A	X
full match	SNU-C5	X
full match	HT-29	X
full match	NCI-H1792	X
full match	SW48	X
full match	MIA PaCa-2	X
full match	MKN1	X
full match	HCC-366	X
full match	Hs 766T	X
unknown	5637	X,Y
near full match	BHT-101	X
full match	T98G	X,Y
near full match	JOPACA-1	X
full match	MC116	X,Y
mismatch	NCI-H1568	X
full match	JMSU-1	X
full match	NCI-H1435	X
	KYSE-270	X,Y
full match	SNU-719	X,Y
full match	SNU-719	X,Y
full match	T.T_eso	X,Y
full match	HuH-7	X
full match	NCI-H520	X
full match	G-401	X,Y
full match	769-P	X
full match	SK-MEL-2	X,Y
full match	SK-MEL-2	X,Y
full match	NCI-H1703	X,Y
full match	EJM	X
full match	SW480	X
full match	NCI-H1694	X
mismatch	HCC1395	X
full match	COV362	X
full match	SK-N-DZ	X
full match	HCC1143	X
	SNU-C1	X
	SNU-C1	X
full match	B-CPAP	X
full match	Pfeiffer	X,Y
full match	SNU-C1	X
full match	L-1236	X,Y
full match	NCI-H647	X
full match	HGC-27	X
full match	BFTC-905	X
full match	786-O	X,Y
full match	AN3 CA	X
full match	MDA-MB-231	X
full match	SK-CO-1	X,Y
full match	SCaBER	X,Y
full match	LoVo	X,Y
full match	KYSE-140	X
full match	MV-4-11	X,Y
full match	A549	X,Y
full match	G-292 clone A141B1	X
full match	NCI-H2110	X
full match	VCaP	X,Y
full match	SNU-387	X
full match	BT-20	X
full match	NCI-H838	X
full match	Panc 05.04	X
full match	GP5d	X
full match	NCI-H23	X
full match	GP5d	X
full match	CAL-27	X
full match	KYSE-30	X
full match	SAS	X
full match	LS513	X,Y
full match	LNCap.FGC	X,Y
full match	NCI-H1299	X
full match	NCI-H650	X
full match	D341 Med	X,Y
full match	SW 1573	X
full match	SW1417	X
full match	COLO 201	X
full match	LS1034	X,Y
full match	LS1034	X,Y
full match	LS1034	X,Y
full match	C32	X,Y
full match	G-402	X
full match	Hs 852.T	X,Y
full match	Saos-2	X
full match	NCI-N87	X,Y
full match	NCI-N87	X,Y
full match	SNU-626	X,Y
full match	SNU-1033	X
near full match	NCI-H1993	X
near full match	NCI-H1993	X
full match	NCI-H520	X
full match	LS1034	X,Y
full match	MV-4-11	X,Y
full match	KELLY	X
full match	T.T_eso	X,Y
full match	HCC1395	X
full match	MDA-MB-361	X
full match	SNU-423	X,Y
full match	JURL-MK1	X,Y
full match	SHP-77	X
full match	HPAF-II	X
full match	EFE-184	X
full match	EFE-184	X
full match	EFE-184	X
full match	NCI-H1693	X
full match	COLO 320HSR	X
full match	HCC202	X
full match	SNU-407	X,Y
full match	SNU-81	X
near full match	COLO-678	X
near full match	SNU-761	X
full match	COR-L311	X
full match	Reh	X
full match	HCC1143	X
full match	IM95	X
near full match	OCUM-1	X
full match	HCC-827	X
full match	LS123	X
full match	SCaBER	X,Y
full match	Hs 746T	X,Y
near full match	OVISE	X
full match	BxPC-3	X
full match	PANC-1	X
near full match	COLO-678	X
full match	LS1034	X,Y
unknown	NCI-H1568	X,X
	NCI-H1568	X,X
mismatch	NCI-H1568	X
full match	MCF7	X
near full match	Calu-1	X
full match	KYSE-150	X
full match	LS513	X,Y
full match	NCI-H209	X,Y
	KYSE-270	X,Y
full match	SNU-719	X,Y
full match	NCI-H838	X
full match	NCI-H650	X
near full match	DU 145	X,Y
full match	A-498	X
unknown	A-498	X
full match	MKN-45	X
full match	Panc 05.04	X
full match	SK-MEL-2	X,Y
full match	NCI-H1694	X
full match	HCC1395	X
full match	EPLC-272H	X
full match	HCC1143	X
full match	COLO 205	X
full match	HCC2935	X,Y
	SNU-C1	X
full match	Pfeiffer	X,Y
full match	NCI-H2110	X
full match	CAL-85-1	X
full match	ACHN	X
full match	BFTC-909	X
full match	A704	X,Y
full match	KYSE-150	X
full match	SNU-C4	X,Y
full match	OCI-LY-19	X
full match	Farage	X
full match	59M	X
full match	MCF7	X
full match	HLF	X
full match	NCI-H1435	X
full match	Pfeiffer	X,Y
full match	NCI-H1975	X
full match	NCI-H82	X
full match	SK-MEL-30	X,Y
full match	NCI-H1573	X
full match	CAL-51	X
full match	AU565	X
full match	NCI-H2052	X
full match	KCL-22	X
full match	KYO-1	X
full match	NCI-H716	X
full match	CAMA-1	X
full match	HO-1-u-1	X,Y
full match	NCI-H2030	X
full match	ESS-1	X
full match	TOV-21G	X
full match	Caki-2	X,Y
full match	NCI-N87	X,Y
full match	NCI-N87	X,Y
full match	NCI-N87	X,Y
full match	HCC1806	X
full match	OPM-2	X
full match	LU65	X
near full match	NCI-H1993	X
full match	SU-DHL-4	X,Y
full match	KELLY	X
full match	HCC1395	X
full match	HCC1395	X
full match	G-402	X
full match	MM.1S	X
full match	SEM	X
near full match	SW 1783	X,Y
full match	A2780	X
full match	NCI-H522	X
full match	IM-9	X
full match	HCC-78	X,Y
full match	KASUMI-2	X
full match	OAW-28	X
full match	NCI-H211	X
full match	A2058	X,Y
near full match	NCI-H2291	X,Y
full match	NCI-H1915	X
full match	NCI-H661	X,Y
near full match	23132/87	X,Y
full match	SW 1573	X
full match	PSN-1	X
full match	DBTRG-05MG	X
full match	NCI-H1573	X
full match	NCI-H226	X,Y
full match	NCI-H358	X,Y
full match	SK-MES-1	X,Y
full match	Y79	X
full match	SNU-C2A	X
full match	Hs 695T	X,Y
full match	MEL-JUSO	X
full match	KU-19-19	X
full match	SW1463	X
full match	SW837	X
near full match	COR-L105	X,Y
full match	LU65	X
full match	Hs 766T	X
full match	5637	X,Y
full match	NCI-H2122	X
full match	HT115	X
full match	DLD-1	X,Y
near full match	JOPACA-1	X
	NCI-H1568	X
	NCI-H1568	X
near full match	SNU-C4	X,Y
full match	CAL-120	X
full match	NCI-H1568	X
	KYSE-270	X,Y
	KYSE-270	X,Y
full match	KYSE-270	X,Y
full match	HT-29	X
full match	DLD-1	X,Y
full match	A-498	X
full match	A-498	X
full match	NCI-H508	X
full match	SK-N-AS	X
full match	RKO	X
full match	HEL	X,Y
full match	SCC-9	X,Y
full match	HCT 116	X,Y
full match	HCC1395	X
full match	LCLC-103H	X,Y
full match	NCI-H2126	X
full match	SNU-216	X
full match	HCC70	X
mismatch	SNU-C1	X
unknown	SNU-C1	X,X
full match	NCI-H716	X
full match	Pfeiffer	X,Y
full match	AsPC-1	X
full match	NCI-H647	X
full match	MDA-MB-157	X
full match	SK-CO-1	X,Y
full match	KYSE-180	X
full match	SW620	X
full match	SJSA-1	X,Y
full match	SK-MEL-24	X,Y
full match	NCI-H2009	X
full match	EM-2	X
full match	SK-N-MC	X
full match	Hs 766T	X
full match	WSU-DLCL2	X,Y
full match	COR-L105	X,Y
full match	KLE	X
full match	HCC70	X
full match	EBC-1	X
full match	MIA PaCa-2	X
full match	SBC-5	X,Y
full match	Hs 294T	X
full match	OE33	X
full match	CAMA-1	X
full match	KNS-62	X
full match	COLO 684	X
full match	RL95-2	X
full match	SNU-C2A	X
full match	NCI-H1793	X
full match	M-07e	X
full match	NCI-H23	X
full match	NCI-H1993	X
full match	ChaGo-K-1	X,Y
full match	HCC1395	X
full match	SW48	X
full match	KATO III	X
full match	SK-N-BE(2)	X,Y
full match	NCI-H1048	X
full match	IMR-32	X,Y
full match	OAW-28	X
full match	EFE-184	X
full match	SNU-886	X,Y
full match	NCI-H2023	X
	NCI-H2023	X
full match	Detroit 562	X
full match	NCI-H1092	X,Y
full match	CL-11	X,Y
full match	MDST8	X
full match	THP-1	X,Y
full match	NCI-H716	X
full match	NCI-H2126	X
full match	SW1463	X
full match	NCI-H1755	X
full match	OE21	X,Y
full match	SNU-387	X
full match	NCI-H747	X,Y
full match	HCC1419	X
full match	COR-L311	X
full match	A-375	X
full match	NCI-H358	X,Y
full match	SK-CO-1	X,Y
full match	KP-4	X
full match	GP5d	X
near full match	DMS 114	X,Y
full match	Calu-6	X
	KYSE-270	X,Y
	KYSE-270	X,Y
near full match	NUGC-3	X
full match	A-498	X
full match	COLO-320	X
full match	SK-MEL-2	X,Y
full match	CL-34	X
full match	U-2 OS	X
full match	NCI-H2170	X
full match	HuH-7	X
full match	NCI-H196	X,Y
full match	HEC-251	X
full match	SK-N-DZ	X
full match	HT115	X
full match	HCC1395	X
full match	COLO-824	X
full match	EPLC-272H	X
near full match	LCLC-97TM1	X
	LCLC-97TM1	X
full match	NCI-H2126	X
unknown	WM-115	X
full match	NCI-H1581	X
full match	SNU-C1	X
full match	B-CPAP	X
full match	NOMO-1	X
full match	THP-1	X,Y
full match	NCI-H661	X,Y
full match	HT	X,Y
near full match	SNU-423	X,Y
full match	SU-DHL-6	X
full match	GP2d	X
full match	HT-29	X
full match	Pfeiffer	X,Y
full match	NCI-H508	X
full match	D283 Med	X,Y
full match	AGS	X
full match	ZR-75-1	X
full match	CCF-STTG1	X
full match	HCT-15	X,Y
full match	HCC-95	X
full match	C2BBe1	X
full match	C2BBe1	X
full match	NCI-H716	X
full match	ARH-77	X
full match	KLE	X
full match	SNU-626	X,Y
full match	HSC-2	X,Y
full match	22Rv1	X,Y
near full match	NCI-H1993	X
full match	NCI-H1993	X
near full match	SK-CO-1	X
full match	NCI-H1155	X
full match	HCC2935	X,Y
full match	HT-1376	X
full match	KMS-11	X
full match	SU.86.86	X
full match	SW 982	X
full match	SK-UT-1	X
full match	THP-1	X,Y
full match	THP-1	X,Y
full match	COLO 320HSR	X
full match	NCI-H1648	X,Y
full match	EFE-184	X
full match	SU-DHL-10	X,Y
near full match	NCI-H1915	X
full match	LoVo	X,Y
full match	RERF-LC-Ad1	X
near full match	NCI-H82	X
full match	HT-1080	X,Y
full match	NCI-H1792	X
full match	KYSE-510	X
full match	A549	X,Y
near full match	BICR 56	X
full match	SW579	X
full match	NCI-H23	X
full match	T24	X
full match	NCI-H1437	X
full match	NCI-H441	X,Y
full match	NCI-H1299	X
full match	LK-2	X
full match	HCC1500	X
full match	SK-MEL-24	X,Y
mismatch	A-427	X,Y
unknown	JOPACA-1	X
full match	LS411N	X
	NCI-H1568	X
full match	LCLC-97TM1	X
near full match	GP2d	X
full match	SNU-475	X,Y
full match	MOLM-13	X,Y
full match	CFPAC-1	X,Y
full match	KYSE-450	X
near full match	VM-CUB1	X
full match	A-204	X
