## Supplementary Table 4 for "Interrogation of cancer gene dependencies reveals novel paralog interactions of autosome and sex chromosome encoded genes"

### Sheet: gRNAs
gRNA Name	Vector	Vector Source	Target	Sequence
CRISPR/Cas9 library	lentiviral vector coexpressing sgRNA, GFP and NeoR	gift from Zuber Lab (similar to Michlits et al. Nat Meth 2020)	multiple	see Supplementary Table 1
CSTF2-gRNA_2.1, JPG048	Lenti_gRNA GFP(LRG)_2.1T	RRID: Addgene_108098 (Vakoc Lab, Tarumoto et al. Mol Cell 2018)	CSTF2	AGCTACTGAAGAGCAGTTGA
CSTF2-gRNA_2.2, JPG049	Lenti_gRNA GFP(LRG)_2.1T	RRID: Addgene_108098 (Vakoc Lab, Tarumoto et al. Mol Cell 2018)	CSTF2	GTTGAAGGACATCTTTTCTG
CSTF2-gRNA_3.1, JPG050	Lenti_gRNA GFP(LRG)_2.1T	RRID: Addgene_108098 (Vakoc Lab, Tarumoto et al. Mol Cell 2018)	CSTF2	TGAATGGGCGCGAATTCAGT
CSTF2-gRNA_3.2, JPG051	Lenti_gRNA GFP(LRG)_2.1T	RRID: Addgene_108098 (Vakoc Lab, Tarumoto et al. Mol Cell 2018)	CSTF2	GCGCCCATTCAGGTTCCGCA
DDX3X/Y-gRNA_439	Lenti_gRNA GFP(LRG)_2.1T	RRID: Addgene_108098 (Vakoc Lab, Tarumoto et al. Mol Cell 2018)	DDX3X DDX3Y	AGGACGTCTAGTGGATATGA
DDX3X-gRNA_395	Lenti_gRNA GFP(LRG)_2.1T	RRID: Addgene_108098 (Vakoc Lab, Tarumoto et al. Mol Cell 2018)	DDX3X	TGGTACATGCGTATCCTTCA
DDX3X-gRNA_396	Lenti_gRNA GFP(LRG)_2.1T	RRID: Addgene_108098 (Vakoc Lab, Tarumoto et al. Mol Cell 2018)	DDX3X	GCCCTTCACCAGTTCCGCTC
DNAJC19-gRNA_523	Lenti_gRNA GFP(LRG)_2.1T	RRID: Addgene_108098 (Vakoc Lab, Tarumoto et al. Mol Cell 2018)	DNAJC19	CAGCATTAATACTAGGTGTA
DNAJC19-gRNA_565	Lenti_gRNA GFP(LRG)_2.1T	RRID: Addgene_108098 (Vakoc Lab, Tarumoto et al. Mol Cell 2018)	DNAJC19	AGTGGTGGCTATTATAGAGG
DNAJC19-gRNA_566	Lenti_gRNA GFP(LRG)_2.1T	RRID: Addgene_108098 (Vakoc Lab, Tarumoto et al. Mol Cell 2018)	DNAJC19	TTCTTTCAGGCCTTCAGTGG
EIF1AX/XP1/Y-gRNA_451	Lenti_gRNA GFP(LRG)_2.1T	RRID: Addgene_108098 (Vakoc Lab, Tarumoto et al. Mol Cell 2018)	EIF1AX EIF1AXP1 EIF1AY	TGCTCAGGTAATCAAAATGT
EIF1AX/XP1/Y-gRNA_452	Lenti_gRNA GFP(LRG)_2.1T	RRID: Addgene_108098 (Vakoc Lab, Tarumoto et al. Mol Cell 2018)	EIF1AX EIF1AXP1 EIF1AY	GCTCAGGTAATCAAAATGTT
EIF1AX/XP1/Y-gRNA_453	Lenti_gRNA GFP(LRG)_2.1T	RRID: Addgene_108098 (Vakoc Lab, Tarumoto et al. Mol Cell 2018)	EIF1AX EIF1AXP1 EIF1AY	GTAATCAAAATGTTGGGAAA
EIF1AX/XP1-gRNA_446	Lenti_gRNA GFP(LRG)_2.1T	RRID: Addgene_108098 (Vakoc Lab, Tarumoto et al. Mol Cell 2018)	EIF1AX EIF1AXP1	GAAATTCAGTTTGATGACAT
EIF1AX/XP1-gRNA_447	Lenti_gRNA GFP(LRG)_2.1T	RRID: Addgene_108098 (Vakoc Lab, Tarumoto et al. Mol Cell 2018)	EIF1AX EIF1AXP1	TGAATTTCATCATCATCTCC
EIF1AX/XP1-gRNA_448	Lenti_gRNA GFP(LRG)_2.1T	RRID: Addgene_108098 (Vakoc Lab, Tarumoto et al. Mol Cell 2018)	EIF1AX EIF1AXP1	AAATACCTCGGACATTATTT
EIF1AX/XP1-gRNA_449	Lenti_gRNA GFP(LRG)_2.1T	RRID: Addgene_108098 (Vakoc Lab, Tarumoto et al. Mol Cell 2018)	EIF1AX EIF1AXP1	GGTTGGTCTCCGAGACTACC
EIF1AX/XP1-gRNA_450	Lenti_gRNA GFP(LRG)_2.1T	RRID: Addgene_108098 (Vakoc Lab, Tarumoto et al. Mol Cell 2018)	EIF1AX EIF1AXP1	TGTGTTTCGATGGTGTAAAG
EIF1AX-gRNA_444	Lenti_gRNA GFP(LRG)_2.1T	RRID: Addgene_108098 (Vakoc Lab, Tarumoto et al. Mol Cell 2018)	EIF1AX	TGTTGAGTTCAATTTAGATC
EIF1AX-gRNA_445	Lenti_gRNA GFP(LRG)_2.1T	RRID: Addgene_108098 (Vakoc Lab, Tarumoto et al. Mol Cell 2018)	EIF1AX	AGTTTCATTGATTTTAGCTA
EIF1AY-gRNA_441	Lenti_gRNA GFP(LRG)_2.1T	RRID: Addgene_108098 (Vakoc Lab, Tarumoto et al. Mol Cell 2018)	EIF1AY	GGTTGGTCTACGGGACTATC
EIF1AY-gRNA_442	Lenti_gRNA GFP(LRG)_2.1T	RRID: Addgene_108098 (Vakoc Lab, Tarumoto et al. Mol Cell 2018)	EIF1AY	TTCTCAATTTCCCTCTGATA
EIF1AY-gRNA_443	Lenti_gRNA GFP(LRG)_2.1T	RRID: Addgene_108098 (Vakoc Lab, Tarumoto et al. Mol Cell 2018)	EIF1AY	AGAGGTTATGCCATATCAGA
FAM50A-gRNA_512	Lenti_gRNA GFP(LRG)_2.1T	RRID: Addgene_108098 (Vakoc Lab, Tarumoto et al. Mol Cell 2018)	FAM50A	GCAGATGAAGCAGCGCATCG
FAM50A-gRNA_513	Lenti_gRNA GFP(LRG)_2.1T	RRID: Addgene_108098 (Vakoc Lab, Tarumoto et al. Mol Cell 2018)	FAM50A	GTTCTCTGCGCACTACGACG
FAM50A-gRNA_541	Lenti_gRNA GFP(LRG)_2.1T	RRID: Addgene_108098 (Vakoc Lab, Tarumoto et al. Mol Cell 2018)	FAM50A	CTTGCCTGATCGAGACCGTG
NegCtrl gRNA_567, AAVS1	Lenti_gRNA-GFP(LRG)_2.1T	RRID: Addgene_108098 (Vakoc Lab, Tarumoto et al. Mol Cell 2018)	AAVS1/PPP1R12C	GGGGCCACTAGGGACAGGAT
NegCtrl gRNA_580, NegCon03, MP049	Lenti_gRNA GFP(LRG)_2.1T	RRID: Addgene_108098 (Vakoc Lab, Tarumoto et al. Mol Cell 2018)	non-targeting NegCon03	GGCAGTCGTTCGGTTGATAT
NegCtrl gRNA_581, NegCon07, MP053	Lenti_gRNA-GFP(LRG)_2.1T	RRID: Addgene_108098 (Vakoc Lab, Tarumoto et al. Mol Cell 2018)	non-targeting NegCon07	GATACACGAAGCATCACTAG
PosCtrl gRNA_041	Lenti_gRNA GFP(LRG)_2.1T	RRID: Addgene_108098 (Vakoc Lab, Tarumoto et al. Mol Cell 2018)	RPA3	GATGAATTGAGCTAGCATGC
PosCtrl gRNA_578, MP043,	Lenti_gRNA-GFP(LRG)_2.1T	RRID: Addgene_108098 (Vakoc Lab, Tarumoto et al. Mol Cell 2018)	PCNA	CGAAGATAACGCGGATACCT
PosCtrl gRNA_579, MP046	Lenti_gRNA GFP(LRG)_2.1T	RRID: Addgene_108098 (Vakoc Lab, Tarumoto et al. Mol Cell 2018)	POLR2A_e10.1	GTACAATGCAGACTTTGACG
RPP25L-gRNA_290	Lenti_gRNA GFP(LRG)_2.1T	RRID: Addgene_108098 (Vakoc Lab, Tarumoto et al. Mol Cell 2018)	RPP25L	ATCTCGGACCCGCATCTCAA
RPP25L-gRNA_291	Lenti_gRNA GFP(LRG)_2.1T	RRID: Addgene_108098 (Vakoc Lab, Tarumoto et al. Mol Cell 2018)	RPP25L	ATTGTCAAGCGGCGGGTCCC
RPP25L-gRNA_292	Lenti_gRNA GFP(LRG)_2.1T	RRID: Addgene_108098 (Vakoc Lab, Tarumoto et al. Mol Cell 2018)	RPP25L	GCTCGGCATGTAGTGTTCTC
RPP25L-gRNA_293	Lenti_gRNA GFP(LRG)_2.1T	RRID: Addgene_108098 (Vakoc Lab, Tarumoto et al. Mol Cell 2018)	RPP25L	AATTCGCAACCTGCTGGGGT
RPS4X-gRNA_454	Lenti_gRNA GFP(LRG)_2.1T	RRID: Addgene_108098 (Vakoc Lab, Tarumoto et al. Mol Cell 2018)	RPS4X	ACCCGCTTCAGATGCTTCTT
RPS4X-gRNA_455	Lenti_gRNA GFP(LRG)_2.1T	RRID: Addgene_108098 (Vakoc Lab, Tarumoto et al. Mol Cell 2018)	RPS4X	AACTTGTGGGGACCGGTGGA
RPS4X-gRNA_456	Lenti_gRNA GFP(LRG)_2.1T	RRID: Addgene_108098 (Vakoc Lab, Tarumoto et al. Mol Cell 2018)	RPS4X	GATCGGGGTAGCGGATGGTG
RPS4X-gRNA_457	Lenti_gRNA GFP(LRG)_2.1T	RRID: Addgene_108098 (Vakoc Lab, Tarumoto et al. Mol Cell 2018)	RPS4X	CAGCGGTTCATTAAAATCGA
RPS4Y1-gRNA_458	Lenti_gRNA GFP(LRG)_2.1T	RRID: Addgene_108098 (Vakoc Lab, Tarumoto et al. Mol Cell 2018)	RPS4Y1	TTGGATGCTTGACAAACTAA
RPS4Y1-gRNA_459	Lenti_gRNA GFP(LRG)_2.1T	RRID: Addgene_108098 (Vakoc Lab, Tarumoto et al. Mol Cell 2018)	RPS4Y1	CACGCTTTAAGTGCTTCTTG
RPS4Y1-gRNA_460	Lenti_gRNA GFP(LRG)_2.1T	RRID: Addgene_108098 (Vakoc Lab, Tarumoto et al. Mol Cell 2018)	RPS4Y1	GGCCCTTGGTGTCATAGACC
VPS4A-gRNA_361	Lenti_gRNA GFP(LRG)_2.1T	RRID: Addgene_108098 (Vakoc Lab, Tarumoto et al. Mol Cell 2018)	VPS4A	AGACCGGGCCGAGAAGCTGA
VPS4A-gRNA_362	Lenti_gRNA GFP(LRG)_2.1T	RRID: Addgene_108098 (Vakoc Lab, Tarumoto et al. Mol Cell 2018)	VPS4A	GCGGCTGTACCAGCATGCGG
VPS4A-gRNA_363	Lenti_gRNA GFP(LRG)_2.1T	RRID: Addgene_108098 (Vakoc Lab, Tarumoto et al. Mol Cell 2018)	VPS4A	GGCCGCCCGGAGGATCAAAA
VPS4A-gRNA_365	Lenti_gRNA GFP(LRG)_2.1T	RRID: Addgene_108098 (Vakoc Lab, Tarumoto et al. Mol Cell 2018)	VPS4A	GAGGTCGTCTGCATTCACCG
VPS4A-gRNA_366	Lenti_gRNA GFP(LRG)_2.1T	RRID: Addgene_108098 (Vakoc Lab, Tarumoto et al. Mol Cell 2018)	VPS4A	GGCTCTAAGAGTTTGTCCCC
ZFX-gRNA_569	Lenti_gRNA GFP(LRG)_2.1T	RRID: Addgene_108098 (Vakoc Lab, Tarumoto et al. Mol Cell 2018)	ZFX	GAAACTACGTCGGTAGTCAG
ZFX-gRNA_571	Lenti_gRNA GFP(LRG)_2.1T	RRID: Addgene_108098 (Vakoc Lab, Tarumoto et al. Mol Cell 2018)	ZFX	TGTGGTCGCAATGCAAACAC

### Sheet: siRNAs
Name	Supplier	ID
siCSTF2#1	Horizon Discovery	J-011246-05
siCSTF2#2	Horizon Discovery	J-011246-06
siCSTF2#3	Horizon Discovery	J-011246-07
siCSTF2#4	Horizon Discovery	J-011246-08
siCSTF2	Horizon Discovery	J-011246-05/-06/-07/-08
siCSTF2T	Horizon Discovery	L-021449-02-0005
siCSTF2/-T	Horizon Discovery	J-011246-05/-06/-07/-08, L-021449-02-0005
siCtrl.	Horizon Discovery	D-001810-10

### Sheet: antibodies
Target	Supplier	Catalog number	Species	Dilution	RRID
actin	Sigma-Aldrich	A2066	rabbit	1:5000	AB_476693
beta actin	abcam	ab8226	mouse	1:5000	AB_306371
beta actin (clone AC-15)	Sigma-Aldrich	A5441	mouse	1:10000	AB_476744
CSTF2	abcam	ab200837	rabbit	1:1000	NA
CSTF2T	abcam	ab138486	rabbit	1:1000	NA
DNAJC15	Abnova	H00029103-B01P	mouse	1:500	AB_10644222
DNAJC19	Abcam	ab230187	rabbit	1:1000
IRDye 680RD GOAT ANTI-RABBIT IgG	LI-COR	926-68071	goat	1:10000	AB_10956166
IRDye 800CW GOAT ANTI-MOUSE	LI-COR	925-32210	goat	1:10000	AB_2687825
RPP25	Thermo Fisher Scientific	A305-093A	rabbit	1:2000	AB_2631488
RPP25L	Novus Biologicals	NBP2-93569-0.02ml	rabbit	1:1000

### Sheet: PCR primers
Primer Name	Sequence	Description
RN160	TGTTGATTAGCGGGACAGGT	genotyping primer y chromosome (DDX3Y locus) fwd product size 157 bp
RN161	ACGAGCCTGATCTAACACGT	genotyping primer y chromosome (DDX3Y locus) rev product size 157 bp
RN162	AAAGGAGCAGTCACGGAAGA	genotyping primer y chromosome (ZFY locus) fwd product size 344 bp
RN163	GCCTTTCTTCCTCCTCCAGT	genotyping primer y chromosome (ZFY locus) rev product size 344 bp
RN164	GCAGTTCGTGGTTGGTTTCT	genotyping primer y chromosome (ZFY locus) fwd product size 282 bp
RN165	CCCTGGCACTCAACATCCTA	genotyping primer y chromosome (ZFY locus) rev product size 282 bp
RN168	CCATTCTGCCTGCCATCATC	genotyping primer y chromosome (EIF1AY locus) fwd product size 287 bp
RN169	AGACCGGCATTTGGGAACTA	genotyping primer y chromosome (EIF1AY locus) rev product size 287 bp
RN170	GGCAGGTTTTCAACTTCCGT	genotyping primer y chromosome (EIF1AY locus) fwd product size 427 bp
RN171	CTCAAGAGCTGTGTGTCGTG	genotyping primer y chromosome (EIF1AY locus) rev product size 427 bp
RN172	GACTCCACCTTCTCCATGCT	genotyping primer y chromosome (EIF1AY locus) fwd product size 373 bp
RN173	AGCAAGCCGAGGTATAGTCC	genotyping primer y chromosome (EIF1AY locus) rev product size 373 bp
RN176	TCTGCCTTCCTTCTGTCTGG	genotyping primer y chromosome (RPS4Y1 locus) fwd product size 416 bp
RN177	ATGGAGGTTGAAAGCGGAGA	genotyping primer y chromosome (RPS4Y1 locus) rev product size 416 bp
RN180	CCCTACTCCTGGCTTCTGAG	genotyping primer y chromosome (TB4Y locus) fwd product size 177 bp
RN181	ACTCTCCAACAACTACGGGG	genotyping primer y chromosome (TB4Y locus) rev product size 177 bp
RN182	CATTTCGCACCCTAAGCTCC	genotyping primer X chromosome (DDX3X locus) fwd product size 324 bp
RN183	TCCACTGCCACATGACTCAT	genotyping primer X chromosome (DDX3X locus) rev product size 324 bp
RN188	TCCCAACAGCCCATCTCATT	genotyping primer X chromosome (DDX3X locus) fwd product size 438 bp
RN189	GAAGGGGAGTGAACAGTGGA	genotyping primer X chromosome (DDX3X locus) rev product size 438 bp
RN081	GCATACGAGATAGCTAGCCACC	CRISPR/Cas9 screen sequencing library preparation PCR1 (Fwd1)
RN102	CTCTTTCCCTACACGACGCTCTTCCGATCTNNNNNNGTTGTTCCAGCATAGCTCTTAAAC	CRISPR/Cas9 screen sequencing library preparation PCR1 (example for Rev1)
NA	CAAGCAGAAGACGGCATACGAGATAGCTAGCCACC	CRISPR/Cas9 screen sequencing library preparation PCR2 (Fwd2)
NA	AATGATACGGCGACCACCGAGATCTACACTCTTTCCCTACACGACGCT	CRISPR/Cas9 screen sequencing library preparation PCR2 (Rev2)
NA	GGGCAAGTTTGTGGAATTGG	CRISPR/Cas9 sgRNA library cloning (plasmid sequencing)
NA	TTGACAGTGAGCGCGTCTCTCACCG	CRISPR/Cas9 sgRNA library cloning (oligo amplification, Fwd)
NA	TTGTCCGCGTCGATCCTAGG	CRISPR/Cas9 sgRNA library cloning (oligo amplification, Rev)

### Sheet: overexpression constructs
Vector Backbone	Vector Name	Promoter	Insert	Source
RT3REN	OE_RPP25L_RN_v_279	T3G (doxycycline inducible)	RPP25L	Fellmann et al., Cell Rep. 2013 (vector backbone)
RT3REN	OE_RPP25_RN_v_179	T3G (doxycycline inducible)	RPP25	Fellmann et al., Cell Rep. 2013 (vector backbone)
RT3REN	OE_DNAJC15_RN_v_183	T3G (doxycycline inducible)	DNAJC15	Fellmann et al., Cell Rep. 2013 (vector backbone)
RT3REN	OE_DNAJC19_RN_v_184	T3G (doxycycline inducible)	DNAJC19	Fellmann et al., Cell Rep. 2013 (vector backbone)
pMSCV-Linker-PGK-Blasti	OE_DDX3X_RN_v_288	pMSCV	DDX3X	this study
pMSCV-Linker-PGK-Blasti	OE_DDX3Y_RN_v_289	pMSCV	DDX3Y	this study
pMSCV-Linker-PGK-Blasti	OE_ZFX_RN_v_293	pMSCV	ZFX	this study
pMSCV-Linker-PGK-Blasti	OE_ZFY_RN_v_294	pMSCV	ZFY	this study
pMSCV-Linker-PGK-Blasti	OE_EIF1AX_RN_v_295	pMSCV	EIF1AX	this study
pMSCV-Linker-PGK-Blasti	OE_EIF1AY_RN_v_296	pMSCV	EIF1AY	this study
pRRL	pRRL-RIEH	SSFV	rtTA3, EcoR (ectotropic receptor), Hygromycin	Fellmann et al., Cell Rep. 2013 (vector backbone), for use in conjunction with all RT3REN-based vectors
LTR-hCas9-PGK-Puro	lenti-Cas9-Puro_MP110	EFS	S.p. CAS9 (human codon optimized), Puromycin	Shi et al., Nature Biotechnology 2015

### Sheet: cell lines
Target	Cell Line	RRID	Tumour Type	Sex	Medium	Selection (Cas9 expression)
CSTF2	NCI-H1793	CVCL_1496	NSCLC	F	DMEM/F12 (Gibco) +5% FCS, 0.005 mg/ml Insulin, 0.01 mg/ml Transferrin , 30nM Sodium selenite (final conc.), 10 nM Hydrocortisone (final conc.) , 10 nM beta-estradiol	3µg/ml Puromycin
CSTF2	NCI-H1975	CVCL_1511	NSCLC	F	RPMI 1640 (ATCC #30-2001) + 10% FCS	1 µg/ml Puromycin
CSTF2	NCI-H1993	CVCL_1512	NSCLC	F	RPMI 1640 (ATCC #30-2001) + 10% FCS	1.5 µg/ml Puromycin
DDX3X	HCT 116	CVCL_0291	colon	M	McCoy`s 5A (Gibco) + 10% FCS	2 µg/ml Puromycin
DDX3X	HT-1080	CVCL_0317	soft tissue	M	EMEM (Sigma) + 10% FCS, GlutaMax (Gibco), Sodium Pyruvat (Gibco)	1 µg/ml Puromycin
DDX3X	KNS-42	CVCL_0378	glioma	M (LOY)	EMEM (Sigma ) + 5% FCS, GlutaMax (Gibco), Sodium Pyruvat (Gibco)	1 µg/ml Puromycin
DDX3X	KURAMOCHI	CVCL_1345	ovarian	F	RPMI 1640 (Gibco # A10491) + 10% FCS	1 µg/ml Puromycin
DNAJC19	CAL-12T	CVCL_1105	NSCLC	M	DMEM (Lonza) + 10% FCS	1 µg/ml Puromycin
DNAJC19	DMS53	CVCL_1177	SCLC	M	Waymouth's MB 752/1 medium + 10 % FCS	5 µg/ml Puromycin
DNAJC19	IPC-298	CVCL_1307	melanoma	F	RPMI 1640 (Gibco # A10491) + 10% FCS	3 µg/ml Puromycin
DNAJC19	NCI-H1915	CVCL_1505	NSCLC	F	RPMI 1640 (Gibco # A10491) + 10 % FCS	1 µg/ml Puromycin
DNAJC19	NCI-H1975	CVCL_1511	NSCLC	F	RPMI 1640 (Gibco # A10491) + 10 % FCS	1 µg/ml Puromycin
DNAJC19	SCC-25	CVCL_1682	HNSCC	M	DMEM/F12 (Gibco) + 10% FCS + 400ng/ml Hydrocortison	1 µg/ml Puromycin
EIF1AX	HCT 116	CVCL_0291	colon	M	McCoy`s 5A (Gibco) + 10% FCS	2 µg/ml Puromycin
EIF1AX	HT-1080	CVCL_0317	soft tissue	M	EMEM (Sigma) + 10% FCS, GlutaMax (Gibco), Sodium Pyruvat (Gibco)	1 µg/ml Puromycin
EIF1AX	KNS-42	CVCL_0378	glioma	M (LOY)	EMEM (Sigma ) + 5% FCS, GlutaMax (Gibco), Sodium Pyruvat (Gibco)	1 µg/ml Puromycin
EIF1AX	KURAMOCHI	CVCL_1345	ovarian	F	RPMI 1640 (Gibco # A10491) + 10% FCS	1 µg/ml Puromycin
FAM50A	ESS-1	CVCL_1205	uterine sarcoma	F	RPMI-1640 (Gibco # A10491) + 20 % FCS	1 µg/ml Puromycin
FAM50A	NCI-H1650	CVCL_1483	NSCLC	M	RPMI 1640 (Gibco # A10491) + 10 % FCS	1 µg/ml Puromycin
FAM50A	NCI-H1915	CVCL_1505	NSCLC	F	RPMI 1640 (Gibco # A10491) + 10 % FCS	1 µg/ml Puromycin
FAM50A	PA-TU-8902	CVCL_1845	pancreas	F	DMEM 4,5g/L Glucose, 10% FCS, 2mM Glutamine	2 µg/ml Puromycin
FAM50A	SK-BR-3	CVCL_0033	breast	F	DMEM (Lonza) + 10 % FCS + 1X Sodium Pyruvate (Gibco)	1.5 µg/ml Puromycin
LOY PCR	NCI-H2452	CVCL_1553	mesothelioma	M	RPMI 1640 (Gibco # A10491) + 10 % FCS	1µg/ml Puromycin
RPP25L	769-P	CVCL_1050	kidney	F	RPMI-1640 (Gibco # A10491) + 10 % FCS + 1X Glutamax	1 µg/ml Puromycin
RPP25L	ES-2	CVCL_3509	ovarian	F	McCoy`s 5A (Gibco) + 10 % FCS	1 µg/ml Puromycin
RPP25L	KYSE-150	CVCL_1348	esophagus	F	RPMI 1640 (Gibco # A10491) + 10 % FCS + 1X Glutamax	0.25 µg/ml Puromycin
RPP25L	KYSE-70	CVCL_1356	esophagus	M	RPMI 1640 (Gibco # A10491) + 10 % FCS + 1X Glutamax	2 µg/ml Puromycin
RPP25L	NCI-H2122	CVCL_1531	NSCLC	F	RPMI 1640 (Gibco #A10491) + 10 % FCS + 1X Glutamax	2 µg/ml Puromycin
RPP25L	SK-HEP-1	CVCL_0525	liver	M	EMEM (Sigma) + 10 % FCS + 1X Sodium Pyruvate (Gibco) + 1X GlutaMax (Gibco)	2 µg/ml Puromycin
RPP25L	SK-N-MC	CVCL_0530	neuroblastoma	F	EMEM (Sigma) + 10 % FCS + 1X Sodium Pyruvate (Gibco) + 1X GlutaMax (Gibco)	1 µg/ml Puromycin
RPP25L	U-2OS	CVCL_0042	bone sarcoma	F	McCoy`s 5A (Gibco) + 10 % FCS	0.5 µg/ml Puromycin
RPS4X	KURAMOCHI	CVCL_1345	ovarian	F	RPMI 1640 (Gibco # A10491) + 10% FCS	1 µg/ml Puromycin
screen	Hep 3B2.1-7	CVCL_0326	liver	M (LOY)	EMEM + 10% FCS	2 µg/ml Puromycin
screen	HuP-T4	CVCL_1300	pancreas	M (LOY)	MEM + Earl´s Salt (Gibco #21090-022) + 20% FCS + 1X GlutaMax	2 µg/ml Puromycin
screen	MIA PaCa-2	CVCL_0428	pancreas	M (LOY)	DMEM (Lonza) + 10% FCS	1 µg/ml Puromycin
screen	NCI-H1373	CVCL_1465	NSCLC	M (LOY)	RPMI 1640 (ATCC #30-2001) + 10% FCS	1 µg/ml Puromycin
screen	NCI-H1993	CVCL_1512	NSCLC	F	RPMI 1640 (ATCC #30-2001) + 10% FCS	1.5 µg/ml Puromycin
screen	NCI-H2009	CVCL_1514	NSCLC	F	ACL-4 (Gibco) + 5% FCS	2 µg/ml Puromycin
screen	PC-9	CVCL_B260	NSCLC	NA	RPMI 1640 (Gibco # A10491) + 10% FCS	1.2 µg/ml Puromycin
VPS4A	59M	CVCL_2291	ovarian	F	DMEM, 10% FCS, 20 ug/ml bovine insulin	10 µg/ml Puromycin
VPS4A	DMS53	CVCL_1177	SCLC	M	Waymouth's MB 752/1 medium + 10 % FCS	5 µg/ml Puromycin
VPS4A	NCI-H2110	CVCL_1530	NSCLC	NA	RPMI 1640 (Gibco # A10491) + 10 % FCS	3 µg/ml Puromycin
VPS4A	SK-BR-3	CVCL_0033	breast	F	DMEM (Lonza) + 10 % FCS + 1X Sodium Pyruvate (Gibco)	1.5 µg/ml Puromycin
ZFX	Cal-120	CVCL_1104	breast	F	DMEM (Lonza) + 10 % FCS	2µg/ml Puromycin
ZFX	HT-1080	CVCL_0317	soft tissue	M	EMEM (Sigma) + 10% FCS, GlutaMax (Gibco), Sodium Pyruvat (Gibco)	1 µg/ml Puromycin
viral packaging	Platinum-GP				DMEM (Lonza) + 10 % TET-system compatible FCS, 1X Glutamax, 1X NaPyr
viral packaging	293T-Lenti-X				DMEM (Lonza) + 10 % TET-system compatible FCS, 1X Glutamax, 1X NaPyr
viral packaging	Platinum-E				DMEM (Lonza) + 10 % FCS
